# New drinking water genome catalog identifies a globally distributed bacterial genus adapted to disinfected drinking water systems

**DOI:** 10.1101/2024.05.22.595307

**Authors:** Ashwin S Sudarshan, Zihan Dai, Marco Gabrielli, Solize Oosthuizen-Vosloo, Konstantinos T. Konstantinidis, Ameet J Pinto

## Abstract

Genome-resolved insights into the structure and function of the drinking water microbiome can advance the effective management of drinking water quality. To enable this, we constructed and curated thousands of metagenome-assembled and isolate genomes from drinking water distribution systems globally to develop a Drinking Water Genome Catalog (DWGC). The current DWGC disproportionately represents disinfected drinking water systems due to a paucity of metagenomes from non-disinfected systems. Using the DWGC, we identify core genera of the drinking water microbiome including a genus (UBA4765) within the order *Rhizobiales* that is frequently detected and highly abundant in disinfected drinking water systems. We demonstrate that this genus has been widely detected but incorrectly classified in previous amplicon sequencing-based investigations of the drinking water microbiome. Further, we show that a single genome variant (genomevar) within this genus is detected in >82% of drinking water systems included in this study. We propose a provisional name for this uncultured bacterium as “*Raskinella chlorumaquaticus*” and describe the genus as “*Raskinella*” (pending SeqCode approval). Metabolic annotation and modeling-based predictions indicate that this bacterium is capable of necrotrophic growth, able to metabolize halogenated compounds, proliferates in a biofilm-based environment and shows clear indications of disinfection-mediated selection.

**Synopsis:** Creation and analysis of a new curated drinking water genome catalog identifies uncharacterized bacterial species that is widely distributed in disinfected drinking water systems.
