## Supplemental Table 2 for "New drinking water genome catalog identifies a globally distributed bacterial genus adapted to disinfected drinking water systems"

### Sheet: Sheet1
Table 2: SILVA v138.1 Phreatobacter sequences used for comparative analysis.
SILVA ID	SILVA Taxonomy
JQ796723.1.1397	Bacteria;Proteobacteria;Alphaproteobacteria;Rhizobiales;Rhizobiales Incertae Sedis;Phreatobacter;Rhizobiales bacterium NHI-8
KX622733.1.1381	Bacteria;Proteobacteria;Alphaproteobacteria;Rhizobiales;Rhizobiales Incertae Sedis;Phreatobacter;Alphaproteobacteria bacterium
AB425207.1.1479	Bacteria;Proteobacteria;Alphaproteobacteria;Rhizobiales;Rhizobiales Incertae Sedis;Phreatobacter;uncultured Alphaproteobacteria bacterium
KP182152.1.1434	Bacteria;Proteobacteria;Alphaproteobacteria;Rhizobiales;Rhizobiales Incertae Sedis;Phreatobacter;Phreatobacter sp. 61DPR27
MH041133.1.1289	Bacteria;Proteobacteria;Alphaproteobacteria;Rhizobiales;Rhizobiales Incertae Sedis;Phreatobacter;uncultured bacterium
LC342041.1.1418	Bacteria;Proteobacteria;Alphaproteobacteria;Rhizobiales;Rhizobiales Incertae Sedis;Phreatobacter;Methylobacteriaceae bacterium
MH282932.1.1444	Bacteria;Proteobacteria;Alphaproteobacteria;Rhizobiales;Rhizobiales Incertae Sedis;Phreatobacter;Phreatobacter sp.
AB974254.1.1418	Bacteria;Proteobacteria;Alphaproteobacteria;Rhizobiales;Rhizobiales Incertae Sedis;Phreatobacter;Alphaproteobacteria bacterium i77
HE616165.1.1402	Bacteria;Proteobacteria;Alphaproteobacteria;Rhizobiales;Rhizobiales Incertae Sedis;Phreatobacter;Phreatobacter oligotrophus
HE583095.1.1216	Bacteria;Proteobacteria;Alphaproteobacteria;Rhizobiales;Rhizobiales Incertae Sedis;Phreatobacter;uncultured bacterium
EF441936.1.1338	Bacteria;Proteobacteria;Alphaproteobacteria;Rhizobiales;Rhizobiales Incertae Sedis;Phreatobacter;uncultured Alphaproteobacteria bacterium
EF648045.1.1446	Bacteria;Proteobacteria;Alphaproteobacteria;Rhizobiales;Rhizobiales Incertae Sedis;Phreatobacter;uncultured Rhodomicrobium sp.
JQ428666.1.1444	Bacteria;Proteobacteria;Alphaproteobacteria;Rhizobiales;Rhizobiales Incertae Sedis;Phreatobacter;uncultured bacterium
KX447592.1.1402	Bacteria;Proteobacteria;Alphaproteobacteria;Rhizobiales;Rhizobiales Incertae Sedis;Phreatobacter;Phreatobacter cathodiphilus
AF097791.1.1411	Bacteria;Proteobacteria;Alphaproteobacteria;Rhizobiales;Rhizobiales Incertae Sedis;Phreatobacter;uncultured bacterium
KC633568.1.1284	Bacteria;Proteobacteria;Alphaproteobacteria;Rhizobiales;Rhizobiales Incertae Sedis;Phreatobacter;uncultured Alphaproteobacteria bacterium
AF502220.1.1386	Bacteria;Proteobacteria;Alphaproteobacteria;Rhizobiales;Rhizobiales Incertae Sedis;Phreatobacter;uncultured bacterium
GU256417.1.1201	Bacteria;Proteobacteria;Alphaproteobacteria;Rhizobiales;Rhizobiales Incertae Sedis;Phreatobacter;uncultured bacterium
JQ684446.1.1463	Bacteria;Proteobacteria;Alphaproteobacteria;Rhizobiales;Rhizobiales Incertae Sedis;Phreatobacter;uncultured Brucella sp.
JQ794614.1.1305	Bacteria;Proteobacteria;Alphaproteobacteria;Rhizobiales;Rhizobiales Incertae Sedis;Phreatobacter;uncultured Alphaproteobacteria bacterium
EU341145.1.1422	Bacteria;Proteobacteria;Alphaproteobacteria;Rhizobiales;Rhizobiales Incertae Sedis;Phreatobacter;uncultured Rhizobium sp.
CU918925.1.1304	Bacteria;Proteobacteria;Alphaproteobacteria;Rhizobiales;Rhizobiales Incertae Sedis;Phreatobacter;uncultured bacterium
JF733426.1.1458	Bacteria;Proteobacteria;Alphaproteobacteria;Rhizobiales;Rhizobiales Incertae Sedis;Phreatobacter;uncultured Rhizobiales bacterium
JQ650111.1.1340	Bacteria;Proteobacteria;Alphaproteobacteria;Rhizobiales;Rhizobiales Incertae Sedis;Phreatobacter;uncultured Brucella sp.
DQ088793.1.1443	Bacteria;Proteobacteria;Alphaproteobacteria;Rhizobiales;Rhizobiales Incertae Sedis;Phreatobacter;uncultured bacterium
CCMO02000002.328815.330284	Bacteria;Proteobacteria;Alphaproteobacteria;Rhizobiales;Rhizobiales Incertae Sedis;Phreatobacter;bacterium YEK0313
JQ923551.1.1445	Bacteria;Proteobacteria;Alphaproteobacteria;Rhizobiales;Rhizobiales Incertae Sedis;Phreatobacter;uncultured bacterium
KF003165.1.1438	Bacteria;Proteobacteria;Alphaproteobacteria;Rhizobiales;Rhizobiales Incertae Sedis;Phreatobacter;uncultured Alphaproteobacteria bacterium
JQ923932.1.1443	Bacteria;Proteobacteria;Alphaproteobacteria;Rhizobiales;Rhizobiales Incertae Sedis;Phreatobacter;uncultured bacterium
CU918620.1.1308	Bacteria;Proteobacteria;Alphaproteobacteria;Rhizobiales;Rhizobiales Incertae Sedis;Phreatobacter;uncultured bacterium
CU924034.1.1309	Bacteria;Proteobacteria;Alphaproteobacteria;Rhizobiales;Rhizobiales Incertae Sedis;Phreatobacter;uncultured bacterium
GQ103523.1.1303	Bacteria;Proteobacteria;Alphaproteobacteria;Rhizobiales;Rhizobiales Incertae Sedis;Phreatobacter;uncultured bacterium
EF019846.1.1332	Bacteria;Proteobacteria;Alphaproteobacteria;Rhizobiales;Rhizobiales Incertae Sedis;Phreatobacter;uncultured Bradyrhizobiaceae bacterium
HQ856423.1.1443	Bacteria;Proteobacteria;Alphaproteobacteria;Rhizobiales;Rhizobiales Incertae Sedis;Phreatobacter;uncultured bacterium
GQ388912.1.1455	Bacteria;Proteobacteria;Alphaproteobacteria;Rhizobiales;Rhizobiales Incertae Sedis;Phreatobacter;uncultured bacterium
GQ389009.1.1445	Bacteria;Proteobacteria;Alphaproteobacteria;Rhizobiales;Rhizobiales Incertae Sedis;Phreatobacter;uncultured bacterium
GQ388870.1.1500	Bacteria;Proteobacteria;Alphaproteobacteria;Rhizobiales;Rhizobiales Incertae Sedis;Phreatobacter;uncultured bacterium
GQ388845.1.1444	Bacteria;Proteobacteria;Alphaproteobacteria;Rhizobiales;Rhizobiales Incertae Sedis;Phreatobacter;uncultured bacterium
FPLS01029586.12.1475	Bacteria;Proteobacteria;Alphaproteobacteria;Rhizobiales;Rhizobiales Incertae Sedis;Phreatobacter;metagenome
GQ388862.1.1445	Bacteria;Proteobacteria;Alphaproteobacteria;Rhizobiales;Rhizobiales Incertae Sedis;Phreatobacter;uncultured bacterium
EU834774.1.1419	Bacteria;Proteobacteria;Alphaproteobacteria;Rhizobiales;Rhizobiales Incertae Sedis;Phreatobacter;uncultured bacterium
GQ388854.1.1446	Bacteria;Proteobacteria;Alphaproteobacteria;Rhizobiales;Rhizobiales Incertae Sedis;Phreatobacter;uncultured bacterium
KF827170.1.1400	Bacteria;Proteobacteria;Alphaproteobacteria;Rhizobiales;Rhizobiales Incertae Sedis;Phreatobacter;uncultured Alphaproteobacteria bacterium
HM773486.1.1448	Bacteria;Proteobacteria;Alphaproteobacteria;Rhizobiales;Rhizobiales Incertae Sedis;Phreatobacter;uncultured bacterium
GQ388778.1.1447	Bacteria;Proteobacteria;Alphaproteobacteria;Rhizobiales;Rhizobiales Incertae Sedis;Phreatobacter;uncultured bacterium
HM773483.1.1389	Bacteria;Proteobacteria;Alphaproteobacteria;Rhizobiales;Rhizobiales Incertae Sedis;Phreatobacter;uncultured bacterium
CP027668.2950898.2952381	Bacteria;Proteobacteria;Alphaproteobacteria;Rhizobiales;Rhizobiales Incertae Sedis;Phreatobacter;Phreatobacter cathodiphilus
CP027668.853727.855210	Bacteria;Proteobacteria;Alphaproteobacteria;Rhizobiales;Rhizobiales Incertae Sedis;Phreatobacter;Phreatobacter cathodiphilus
KX771315.1.1304	Bacteria;Proteobacteria;Alphaproteobacteria;Rhizobiales;Rhizobiales Incertae Sedis;Phreatobacter;uncultured bacterium
FPLP01003834.15.1474	Bacteria;Proteobacteria;Alphaproteobacteria;Rhizobiales;Rhizobiales Incertae Sedis;Phreatobacter;metagenome
