## Supplemental Table 3 for "New drinking water genome catalog identifies a globally distributed bacterial genus adapted to disinfected drinking water systems"

### Sheet: Table S3
Table S3: Summary of metagenome assembly and binning across different different distirbution
S. No	Project ID	Citation	Assembly	Reads used for assembly (Quality filtered/Vector reads Removed)	Metagenome size (Gb)	No. of Scaffolds (>=500)	No. of Bins/Genomes (Before QC)	No. of MAGs/Genomes (After QC)
1	NCBI Isolates	Multiple Studies	NCBI Isolates	N.A	N.A	N.A	55	54
2	PRJNA323575	Zhang et al. (2017)	PRJNA323575	N.A	N.A	N.A	56	51
3	mgp12943	Garner et al (2018)	POE	78695254	7.69591	52739	60	18
4	mgp80824	Douterelo et al (2018)	B	52102570	7.79633	12990	5	0
5	mgp80824	Douterelo et al (2018)	W	47683298	7.07364	15,563	9	0
6	PRJEB40814	Tiwari et al. (2022)	DWDS_A	60709740	9.12435	522,100	191	64
7	PRJEB40814	Tiwari et al. (2022)	DWDS_B	60621716	9.11417	507414	232	81
8	PRJEB40814	Tiwari et al. (2022)	DWDS_C	53023334	7.95839	121196	66	24
9	PRJEB40814	Tiwari et al. (2022)	DWDS_D	66606710	9.99717	233442	169	49
10	PRJEB40814	Tiwari et al. (2022)	DWDS_E	86523660	13.0083	187687	111	43
11	PRJNA104935	Shi et al. (2013)	DW_TW	21501120	2.14855	64465	29	6
12	PRJNA189942	Chao et al (2013)	Effluent	43795968	4.37785	10853	24	2
13	PRJNA261364	Jia et al (2015)	DW-TWABC	528400680	52.7972	652040	342	178
14	PRJNA305188	Ma et al (2017)	SRR6797127	39834788	3.98211	145903	58	24
15	PRJNA305188	Ma et al (2017)	SRR6797128	36920480	3.68753	162859	41	2
16	PRJNA305188	Ma et al (2017)	SRR6797129	40635634	4.06243	90841	47	17
17	PRJNA305188	Ma et al (2017)	SRR6797130	47738930	4.77345	57610	52	25
18	PRJNA305188	Ma et al (2017)	SRR6797131	34690646	3.46705	125359	27	5
19	PRJNA305188	Ma et al (2017)	SRR6797132	39102184	3.90861	127490	31	9
20	PRJNA305188	Ma et al (2017)	SRR6797133	37489166	3.74731	141483	51	25
21	PRJNA305188	Ma et al (2017)	SRR6797134	39980208	3.99692	139022	90	40
22	PRJNA305188	Ma et al (2017)	SRR6797135	39120316	3.91118	142817	43	16
23	PRJNA305188	Ma et al (2017)	SRR6797136	40955338	4.09509	51518	29	22
24	PRJNA305188	Ma et al (2017)	SRR6797137	40908882	4.08882	146106	73	29
25	PRJNA305188	Ma et al (2017)	SRR6797138	40225828	4.0216	91476	39	8
26	PRJNA305188	Ma et al (2017)	SRR6797139	38979868	3.89663	143204	81	11
27	PRJNA305188	Ma et al (2017)	SRR6797140	39342876	3.93268	55872	12	9
28	PRJNA305188	Ma et al (2017)	SRR6797141	42891132	4.28876	4079	5	2
29	PRJNA305188	Ma et al (2017)	SRR6797142	46171498	4.61604	223682	85	30
30	PRJNA305188	Ma et al (2017)	SRR6797143	39312362	3.93016	157222	59	17
31	PRJNA305188	Ma et al (2017)	SRR6797144	37521882	3.7509	153095	60	11
32	PRJNA305188	Ma et al (2017)	SRR6797145	42524966	4.25097	133732	74	17
33	PRJNA305188	Ma et al (2017)	SRR6797146	34482338	3.44783	2631	5	3
34	PRJNA305188	Ma et al (2017)	SRR6797147	40271958	4.02514	88736	10	6
35	PRJNA305188	Ma et al (2017)	SRR6797148	43752102	4.37379	39999	2	1
36	PRJNA305188	Ma et al (2017)	SRR6797149	39928630	3.99163	54158	57	22
37	PRJNA305188	Ma et al (2017)	SRR6797150	45789126	4.57816	80170	52	21
38	PRJNA305188	Ma et al (2017)	SRR6797151	40876350	4.08615	62274	66	30
39	PRJNA449471	Ma et al (2019)	GS	42950054	4.29344	105711	61	10
40	PRJNA449471	Ma et al (2019)	GX	63582968	9.52875	375231	134	34
41	PRJNA449471	Ma et al (2019)	HB	32322824	4.84538	82516	24	12
42	PRJNA449471	Ma et al (2019)	HK	31759220	4.75957	127458	65	29
43	PRJNA449471	Ma et al (2019)	HLJ	63741470	9.55384	353957	177	53
44	PRJNA449471	Ma et al (2019)	HN	63327992	9.48926	240270	248	50
45	PRJNA449471	Ma et al (2019)	LY	72177602	8.82169	221014	119	18
46	PRJNA449471	Ma et al (2019)	QD	63769018	9.55671	342690	116	4
47	PRJNA449471	Ma et al (2019)	SG	44890756	4.48788	71921	44	17
48	PRJNA449471	Ma et al (2019)	SH	133394822	18.0818	457059	131	45
49	PRJNA449471	Ma et al (2019)	SX	31724806	4.75637	141767	55	9
50	PRJNA449471	Ma et al (2019)	TB	37819396	3.78046	34655	1	1
51	PRJNA475895	Jia et al. (2020)	OCW	171310628	25.663	1107999	310	89
52	PRJNA524999	Potgieter et al (2020)	S41-73	238892478	58.8957	414651	190	103
53	PRJNA533545	Dai et al (2020)	D1	195720208	42.5847	555493	94	60
54	PRJNA533545	Dai et al (2020)	D2	46873076	10.166	38567	5	5
55	PRJNA533545	Dai et al (2020)	D3	17398194	3.5069	192457	46	25
56	PRJNA533545	Dai et al (2020)	D4	36010412	7.36947	123852	44	31
57	PRJNA533545	Dai et al (2020)	D5	36714026	7.62086	227196	39	16
58	PRJNA533545	Dai et al (2020)	D6	17388336	3.58127	42209	5	5
59	PRJNA533545	Dai et al (2020)	D7	39462652	7.75392	288056	18	7
60	PRJNA533545	Dai et al (2020)	D8	19403942	4.09006	77973	27	16
61	PRJNA533545	Dai et al (2020)	D9	55363916	11.11	332332	48	22
62	PRJNA533545	Dai et al (2020)	ND1	45499384	9.27535	521371	70	30
63	PRJNA533545	Dai et al (2020)	ND2	25964348	5.4218	363819	27	19
64	PRJNA533545	Dai et al (2020)	ND3	48628438	10.17	667992	39	24
65	PRJNA533545	Dai et al (2020)	ND4	17775042	3.43162	164328	8	6
66	PRJNA533545	Dai et al (2020)	ND5	130914034	25.6163	1812573	164	82
67	PRJNA718649	Sevillano et al (2021)	co-1	145333274	21.671	122084	80	63
68	PRJNA718649	Sevillano et al (2021)	co-2	106060376	15.8062	170203	57	41
69	PRJNA718649	Sevillano et al (2021)	co-3	162582092	24.2563	312219	121	86
70	PRJNA718649	Sevillano et al (2021)	co-4	112922314	16.8515	239993	86	54
71	PRJNA718649	Sevillano et al (2021)	co-5	101008528	15.0503	278911	120	64
72	PRJNA718649	Sevillano et al (2021)	co-6	83643158	12.3118	294537	48	26
73	PRJNA718649	Sevillano et al (2021)	co-7	226171554	33.7188	269370	101	76
74	PRJNA718649	Sevillano et al (2021)	co-8	129896000	19.3543	185671	81	50
75	PRJNA718649	Sevillano et al (2021)	co-9	96373416	14.289	200769	37	21
76	ERP024539	Stueken et al (2020)	Oslo	233229546	33.8324	824173	509	136
77	NA	Gabrielli et al (2023)	P56799	36976656	5.43967	133381	28	6
78	NA	Gabrielli et al (2023)	P59692	33851734	5.00763	207649	44	20
79	NA	Gabrielli et al (2023)	P60964	37047614	5.49744	187781	45	21
80	PRJNA628961	Zhao et al (2022)	FW1	70180860	10.4716	484907	111	48
81	PRJNA628961	Zhao et al (2022)	FW2	43147416	6.45844	212284	57	18
82	PRJNA565011	Dias et al (2020)	Brazil-DWTP	30170746	4.27004	88262	67	13
83	PRJNA826697	Ke et al (2023)	XX	294022134	44.2695	1285728	574	213
84	PRJNA826697	Ke et al (2023)	LH	312986278	46.9451	1,626,133	607	212
85	PRJNA783958	Gu et al (2023)	DWTP	458554190	67.9708	1895104	286	25
86	Boston Tap	Vosloo et al (2021)	Time Series	520474690	154.063	N.A	5681	157
87	Boston Tap	Vosloo (2022)	Extraction Experiment	99385553	29.6319	781318	100	26
						Total:	13647	3170
