## Supplemental Table 5 for "New drinking water genome catalog identifies a globally distributed bacterial genus adapted to disinfected drinking water systems"

### Sheet: Sheet 1
Table S5: Detection frequency and average relative abundance of genera in the DWGC.
Genus	Detection frequency	Average relative abundance (%)
Sphingomonas	0.85	7.55618
UBA4765	0.825	9.29831
Mycobacterium	0.775	2.58835
Hyphomicrobium	0.675	1.12646
Novosphingobium	0.6375	2.5979
Ga0077527	0.575	0.631712
Sphingopyxis	0.55	1.13739
REEB506	0.55	0.458643
Bosea	0.525	0.458643
Erythrobacter	0.5125	1.44619
Fonsibacter	0.4875	2.71175
Sediminibacterium	0.4875	0.484695
Gallionella	0.475	0.298255
Polynucleobacter	0.4625	0.985439
UBA969	0.45	1.86881
Pseudomonas_E	0.425	1.34645
Nitrospira_F	0.4125	0.966436
UBA4763	0.4	3.25857
Nitrosomonas	0.3875	2.79389
SG-bin9	0.3875	1.97342
Methylocystis	0.3875	0.753516
Sphingorhabdus_B	0.375	4.00946
Brevundimonas	0.375	0.608131
Reyranella	0.375	0.299631
Methylobacterium	0.3625	1.38708
Afipia	0.3625	0.445166
Nitrospira_D	0.35	0.878787
Nanopelagicus	0.35	0.803391
Bradyrhizobium	0.35	0.769373
Acidovorax	0.35	0.280186
Undibacterium	0.3375	1.99711
BACL27	0.325	0.666467
QKMZ01	0.3125	0.429127
Hydrogenophaga	0.3	1.2253
Hylemonella	0.3	1.01245
Planktophila	0.3	0.609727
Ga0077523	0.3	0.210962
Ga0077554	0.2875	0.391991
Obscuribacter	0.2875	0.246497
JACADZ01	0.2875	0.175193
Aved-18	0.275	0.625079
Tabrizicola	0.275	0.167164
Aquabacterium	0.2625	1.75158
Nevskia	0.2625	1.31774
UBA955	0.2625	0.268108
RBG-16-66-20	0.2625	0.203735
Polaromonas	0.25	3.70879
MAG-120802	0.25	0.772878
CV81	0.25	0.410247
Limnohabitans_A	0.25	0.385168
Rhodovarius	0.25	0.376266
66-26	0.25	0.0863636
JAFKGK01	0.2375	0.796141
UBA3961	0.2375	0.369434
PALSA-1006	0.2375	0.129738
JACMQX01	0.225	12.3133
Flavobacterium	0.225	1.113
PCRC01	0.225	1.11067
UBA6144	0.225	0.303647
Ga0077546	0.225	0.243575
DSSY01	0.225	0.241188
WM-009	0.225	0.209736
Methylomonas	0.2125	1.83492
PHCI01	0.2125	0.925008
Methylopumilus	0.2125	0.390684
Gemmatimonas	0.2125	0.261845
Z2-YC6860	0.2125	0.17848
Blastomonas	0.2125	0.168538
Methylotenera_A	0.2	1.46111
Crenalkalicoccus	0.2	0.708897
Acinetobacter	0.2	0.348715
Lacibacter	0.1875	0.265011
Caulobacter	0.1875	0.215698
SYSU-D60009	0.1875	0.136636
JACPZD01	0.1875	0.096239
Sulfuricella	0.1875	0.0505262
RI-211	0.1875	0.049418
UBA3006	0.175	0.836157
QWOP01	0.175	0.806078
UBA10103	0.175	0.670776
Immundisolibacter	0.175	0.543518
QWPN01	0.175	0.50932
Phenylobacterium	0.175	0.0753289
OLB17	0.1625	0.894201
Methyloversatilis	0.1625	0.780261
C7867-001	0.1625	0.583066
UBA953	0.1625	0.432511
DSVQ01	0.1625	0.384395
UBA9655	0.1625	0.322099
SCUD01	0.1625	0.252541
JACXUX01	0.1625	0.114578
Palsa-1315	0.15	1.54777
Herminiimonas	0.15	0.748746
1-14-0-10-45-20	0.15	0.537279
Ga0077548	0.15	0.414317
28-YEA-48	0.15	0.289282
Pelomonas	0.15	0.187567
PBB1	0.15	0.0740644
Hankyongella	0.1375	0.408173
Rugosibacter	0.1375	0.148015
ATZT02	0.1375	0.0801061
JADJYF01	0.1375	0.0721882
Synechococcus_D	0.125	1.86293
Massilia	0.125	0.924896
Hyphomicrobium_A	0.125	0.896073
TH-plancto1	0.125	0.546732
SXOA01	0.125	0.464975
JACPNS01	0.125	0.450839
SBAT01	0.125	0.3628
UBA6894	0.125	0.310377
Gemmata	0.125	0.226926
Qipengyuania	0.125	0.195783
Gemmobacter_C	0.125	0.179244
Azonexus	0.125	0.175293
Ch67	0.125	0.142518
Nitrotoga	0.1125	2.90981
OLB19	0.1125	0.848732
UBA9973	0.1125	0.761134
Ga0074130	0.1125	0.313637
Pseudobdellovibrio	0.1125	0.266909
UBA998	0.1125	0.150448
WHUA01	0.1125	0.127204
Terricaulis	0.1	0.861834
Microbacterium	0.1	0.552679
UBA2653	0.1	0.54694
SYAC01	0.1	0.404266
Pseudorhodoplanes	0.1	0.388185
Sphingobium	0.1	0.270447
UBA3064	0.1	0.263059
Urbifossiella	0.1	0.206877
JAGORY01	0.1	0.196653
UBA6189	0.1	0.187794
UBA5216	0.1	0.166244
F1-80-MAGs062	0.1	0.10292
VGCI01	0.1	0.0851537
SZAS-79	0.1	0.0675504
Schlegelella	0.1	0.0655371
Ralstonia	0.0875	2.06862
JJ008	0.0875	0.983473
Methylotenera	0.0875	0.912454
UBA11704	0.0875	0.858585
SYFI01	0.0875	0.765199
UBA11222	0.0875	0.368608
Legionella	0.0875	0.341787
GWA1-54-10	0.0875	0.294875
CAIMPC01	0.0875	0.249644
SYBY01	0.0875	0.223611
Cellvibrio	0.0875	0.209816
Sphingomicrobium	0.0875	0.19196
Rhodoferax	0.0875	0.189211
SHXO01	0.0875	0.182179
SXXZ01	0.0875	0.111217
JAGOHT01	0.075	1.78431
C7867-006	0.075	0.749559
F1-60-MAGs027	0.075	0.714266
VGTK01	0.075	0.643308
UBA964	0.075	0.416312
JAGORL01	0.075	0.299923
12-FULL-67-14b	0.075	0.292797
UBA2093	0.075	0.24651
SHVO01	0.075	0.240395
Fluviicola	0.075	0.237895
Duganella	0.075	0.164428
Aquarickettsia	0.075	0.0525753
WM-3-3	0.075	0.0341349
Rubrivivax	0.075	0.0294199
SXRF01	0.0625	1.66592
GWA2-44-9	0.0625	0.998019
Rhodoluna	0.0625	0.984559
SXKJ01	0.0625	0.807752
Stenotrophomonas	0.0625	0.790875
Lacunisphaera	0.0625	0.649082
JAFLBI01	0.0625	0.504155
Limnobacter	0.0625	0.395304
Damh-18	0.0625	0.221634
AWTP1-13	0.0625	0.108856
UBA2638	0.0625	0.10187
F1-60-MAGs149	0.0625	0.0944167
UBA2020	0.0625	0.0877076
JABHOV01	0.05	4.42636
Aquiluna	0.05	1.53404
JAFLDD01	0.05	1.29887
RGZA01	0.05	1.18036
Sideroxydans	0.05	1.12517
JABDGM01	0.05	0.981498
Phreatobacter	0.05	0.838428
JABDFB01	0.05	0.724901
VBAS01	0.05	0.64289
JACPYF01	0.05	0.565084
SYIM01	0.05	0.484407
BJHT01	0.05	0.478133
Roseococcus	0.05	0.414671
AaIE-18	0.05	0.386932
PALSA-1004	0.05	0.373761
PSRN01	0.05	0.358372
JACQQW01	0.05	0.347973
Vermiphilus	0.05	0.337935
Nocardioides	0.05	0.308871
CAILLX01	0.05	0.274796
JACPKO01	0.05	0.230178
Pseudolabrys	0.05	0.206045
Stagnimonas	0.05	0.145163
UBA2334	0.05	0.139909
BOG-1370	0.05	0.0918366
Rhizorhabdus	0.05	0.082139
Macondimonas	0.05	0.0769239
Ferrovibrio	0.05	0.055418
Roseomonas_A	0.05	0.0382202
Chryseoglobus	0.05	0.0332299
UBA4658	0.05	0.0318006
Thermus	0.0375	4.25717
PSRH01	0.0375	2.26638
Fen-1231	0.0375	2.1906
Nitrospira_C	0.0375	2.03868
UBA2336	0.0375	1.63942
Rhizomicrobium	0.0375	1.26278
Amphiplicatus	0.0375	0.929708
Aureliella	0.0375	0.751508
Herbaspirillum	0.0375	0.706505
UBA2282	0.0375	0.689613
SXXK01	0.0375	0.617563
CAIWMF01	0.0375	0.557963
PALSA-1081	0.0375	0.523854
UBA952	0.0375	0.488451
JACRIG01	0.0375	0.444854
JAGXRT01	0.0375	0.350106
VGZA01	0.0375	0.320683
JACPOV01	0.0375	0.26784
JACQRW01	0.0375	0.261373
Aurantimicrobium	0.0375	0.237048
JAGOVW01	0.0375	0.222755
UBA11063	0.0375	0.147972
CAIOGI01	0.0375	0.139532
UBA6249	0.0375	0.136137
VAZQ01	0.0375	0.135431
CAIULA01	0.0375	0.133776
CAIKLP01	0.0375	0.128202
SXTU01	0.0375	0.116679
PNKF01	0.0375	0.102856
UBA2162	0.0375	0.100431
Giesbergeria	0.0375	0.0997737
SPCO01	0.0375	0.087427
UBA6178	0.0375	0.0705541
Dongia	0.0375	0.0455768
JABDBL01	0.0375	0.0428927
Rhabdaerophilum	0.0375	0.0119733
Pseudanabaena	0.025	3.03454
QFOX01	0.025	2.77278
UBA4416	0.025	2.30736
UBA5004	0.025	2.24563
Ferruginibacter	0.025	1.6496
CAIYFD01	0.025	1.6035
TMP-24	0.025	1.56584
AM-0621	0.025	1.47574
UBA2475	0.025	1.19695
CAIJLX01	0.025	1.11156
WAJ17	0.025	1.09451
39-52-133	0.025	1.07345
Hydrocarboniphaga	0.025	1.07303
DSOI01	0.025	1.03981
JAFEBO01	0.025	1.00109
Tous-C4FEB	0.025	0.976047
Gordonia	0.025	0.942149
ER46	0.025	0.897715
Luteolibacter	0.025	0.880022
Thiobacillus	0.025	0.843659
Arenimonas	0.025	0.805639
SICJ01	0.025	0.740014
VEQN01	0.025	0.721388
WLNJ01	0.025	0.665457
IMCC26207	0.025	0.633846
2-02-FULL-36-13	0.025	0.59644
9FT-COMBO-42-15	0.025	0.525462
UBA6145	0.025	0.520928
Pseudoxanthomonas_A	0.025	0.51817
Methylobacter_A	0.025	0.513765
SG-bin7	0.025	0.503662
CG2-30-37-29	0.025	0.500305
Tenderia	0.025	0.469549
Meiothermus	0.025	0.465091
JACQIJ01	0.025	0.44922
CAIJXB01	0.025	0.446218
PHOS-HE28	0.025	0.439606
UBA6136	0.025	0.417561
UBA4124	0.025	0.408347
Fimbriiglobus	0.025	0.402381
SSFR01	0.025	0.359857
SHXR01	0.025	0.357414
SYLG01	0.025	0.349312
2-02-FULL-50-9b	0.025	0.322574
Gp6-AA40	0.025	0.322234
SCMT01	0.025	0.320855
ASMP01	0.025	0.303635
2-01-FULL-46-13	0.025	0.296977
OMJO01	0.025	0.296832
SURF-56	0.025	0.286847
Methylophilus	0.025	0.277898
Chromulinavorax	0.025	0.266465
JABFSC01	0.025	0.265962
CAIQCE01	0.025	0.260096
M0103	0.025	0.254701
SCUN01	0.025	0.248047
UBA7657	0.025	0.247464
UBA1568	0.025	0.235012
Aquirufa	0.025	0.234848
CAIPUP01	0.025	0.212614
SXND01	0.025	0.205909
UBA6669	0.025	0.186522
CAIKHN01	0.025	0.182693
JABWCE01	0.025	0.175483
JABFRY01	0.025	0.173965
CAISIP01	0.025	0.167345
JABDGZ01	0.025	0.162175
ZC4RG30	0.025	0.147525
Achromobacter	0.025	0.139618
Calidithermus	0.025	0.125065
UBA5009	0.025	0.12194
CAIPSZ01	0.025	0.108764
JACRNE01	0.025	0.103693
TMP-86	0.025	0.103309
Pseudarthrobacter	0.025	0.0993638
SYFN01	0.025	0.094607
Chakrabartia	0.025	0.0740358
Pseudoduganella	0.025	0.0710188
JAGOUB01	0.025	0.0660263
JABEVD01	0.025	0.04687
Zavarzinia	0.025	0.0445497
JAFLBH01	0.025	0.0400312
Pedobacter	0.025	0.0277263
Bacteriovorax	0.025	0.0249203
JABFSX01	0.025	0.0234444
GWB1-36-5	0.025	0.0223542
Aliarcobacter	0.025	0.0217393
Variovorax	0.025	0.0174992
PNNF01	0.025	0.00668224
Enterococcus_B	0.0125	7.64765
HRBIN32	0.0125	3.99487
UBA11096	0.0125	3.36103
Thermomicrobium	0.0125	2.41368
JAEUIL01	0.0125	2.37798
SB11	0.0125	2.32402
CAITWF01	0.0125	1.92823
JABFSM01	0.0125	1.85631
Caldarchaeum	0.0125	1.82564
Aestuariivirga	0.0125	1.74116
Alteraurantiacibacter	0.0125	1.47792
BOG-934	0.0125	1.39473
CAILUG01	0.0125	1.25341
KS41	0.0125	1.21279
Luteimonas_C	0.0125	1.18561
RH-chloro-G1	0.0125	1.00379
JACQKD01	0.0125	0.819979
Aliihoeflea	0.0125	0.741335
SIAQ01	0.0125	0.706495
JADJPF01	0.0125	0.666538
CAIYRG01	0.0125	0.658023
Terrimonas	0.0125	0.598426
2-02-FULL-65-29	0.0125	0.576175
Palsa-187	0.0125	0.570359
VGEI01	0.0125	0.491713
RHKK01	0.0125	0.452625
CAIXEA01	0.0125	0.442403
JABDFW01	0.0125	0.434902
Kinneretia	0.0125	0.428137
BOG-234	0.0125	0.425855
JAGNKE01	0.0125	0.403904
DSPE01	0.0125	0.37111
RBG-16-42-10	0.0125	0.348566
JACPVY01	0.0125	0.342795
Pedococcus	0.0125	0.304557
SZAS-10	0.0125	0.287475
Opi-474	0.0125	0.278632
Palsa-1447	0.0125	0.265708
UBA12088	0.0125	0.262764
SHYQ01	0.0125	0.257644
JACRBR01	0.0125	0.250407
Limnohabitans	0.0125	0.241545
UBA10649	0.0125	0.196261
CAIVQB01	0.0125	0.194148
2-02-FULL-43-16	0.0125	0.189421
BOG-938	0.0125	0.184307
RFTN01	0.0125	0.155867
CAIPHK01	0.0125	0.150385
JACPXN01	0.0125	0.150324
Chryseobacterium	0.0125	0.149513
UBA920	0.0125	0.145991
VFZH01	0.0125	0.140685
Mucilaginibacter	0.0125	0.134064
Pararheinheimera	0.0125	0.122326
HO2-45-11b	0.0125	0.107354
GWA2-66-18	0.0125	0.106973
JADJOM01	0.0125	0.0982524
UBA910	0.0125	0.0926455
Legionella_B	0.0125	0.0861463
01-FULL-45-34b	0.0125	0.0784854
Tatlockia	0.0125	0.0167444
CW01	0.0125	0.00388294
